# Genetic interaction mapping highlights key roles of the Tol-Pal complex

**DOI:** 10.1101/2021.09.13.460050

**Authors:** Wee Boon Tan, Shu-Sin Chng

## Abstract

The conserved Tol-Pal trans-envelope complex is important for outer membrane (OM) stability and cell division in Gram-negative bacteria. It has been proposed to mediate OM constriction during cell division via tethering to the cell wall. Yet, recent studies suggest that the complex has additional roles in OM lipid homeostasis and septal cell wall separation. How the Tol-Pal complex functions to facilitate these many processes is unclear. To gain insights into its role(s), we applied transposon insertion sequencing, and report here a detailed network of genetic interactions with the *tol-pal* locus in *Escherichia coli*. We found one positive and >20 negative strong interactions based on fitness. Disruption of genes responsible for osmoregulated periplasmic glucan biosynthesis restores fitness and OM barrier function, but not cell division defects, in *tol-pal* mutants. In contrast, deletions of genes involved in OM homeostasis and cell wall remodelling give rise to synthetic growth defects in strains lacking Tol-Pal, especially exacerbating OM barrier and/or cell division defects. Notably, the Δ*tolA* mutant having additional defects in OM protein assembly (Δ*bamB*) exhibited severe division phenotypes, even under conditions where the single mutants divide normally; this highlights the possibility for OM phenotypes to indirectly influence the cell division process. Overall, our work provides insights into the intricate nature of Tol-Pal function, and reinforces the model that this complex plays crucial roles in cell wall-OM tethering, cell wall remodelling, and in particular, OM homeostasis.
