## Supplementary material for "Genetic interaction mapping highlights key roles of the Tol-Pal complex": Table S1

### Sheet: 20171002 Essentials reads
	WT 1	∆tolQ 1	∆tolA 1	WT 2	∆tolQ 2	∆tolA 2	WT 3	∆tolQ 3	∆tolA 3	Total
Total reads	657878	776449	1047892	1424306	1710139	759024	525969	1498117	637988	8399774
Filtered with index	536210	630686	839805	1201067	1375187	620378	430631	1270818	487026	7391808
Filtered with Tn5 end	520987	613065	815747	1170035	1339912	601369	418183	1237482	471704	7188484
Reads aligned to genome	490401	574181	762543	1091021	1241611	551207	392235	1154759	430827	6688785
Unique insertion	234310	223883	273591	191465	361343	233634	201528	322710	212373
	WT	∆tolQ	∆tolA	Total
Total aligned	1973657	2970551	1744577	6688785
Unique insertion	455617	529891	430634
Avg bp/insertion	9.93652	8.54373	10.513
