## Supplementary material for "Genetic interaction mapping highlights key roles of the Tol-Pal complex": Table S4

### Sheet: Sheet1
Common positive interaction (log2FC >1.25)
Genes	Functions
minC	The MinC-MinD-MinE system acts to direct septation to the proper (central) site in the dividing E. coli cell; the Min proteins are involved in a pole-to-pole oscillating system that restricts Z-ring formation to midcell.	Cell division
minD	The MinC-MinD-MinE system acts to direct septation to the proper (central) site in the dividing E. coli cell; the Min proteins are involved in a pole-to-pole oscillating system that restricts Z-ring formation to midcell.	Cell division
minE	The MinC-MinD-MinE system acts to direct septation to the proper (central) site in the dividing E. coli cell; the Min proteins are involved in a pole-to-pole oscillating system that restricts Z-ring formation to midcell.	Cell division
rep	ATP-dependent DNA helicase Rep is an ATP-dependent helicase belonging to the SF1 superfamily. It is a component of the replisome and is required for replication of some bacteriophages [Guy09, Denhardt67, Takahashi79, Kornberg78, Scott77]. Rep provides a replication fork-specific motor that facilitates replication through highly transcribed regions of the chromosome	Cell division
ddl	DdlB is one of two D-alanine—D-alanine ligases in E. coli	Cell wall
elyC	Cells lacking ElyC have a defect in peptidoglycan synthesis and genetic analysis suggests a role for ElyC in di-trans,octa-cis-undecaprenyl phosphate metabolism [ParadisBleau14]. ΔelyC cells show an excess of protein aggregation; overproduction of the periplasmic chaperones, Spy or DsbG, reduces this to a wild-type level	Cell wall
ldtB	LdtB is a periplasmic L,D-transpeptidase which cleaves the meso-diaminopimeloyl3→ D-alanine4 peptide bond in a peptidoglycan tetrapeptide stem and links the carboxyl group at the L-center of m-DAP3 to the side chain amine of the lysine residue located at the C terminus of Braun lipoprotein [Braun70, Magnet07]. This activity anchors Braun lipoprotein to the peptidoglycan and contributes to the sta…	Cell wall & outer membrane
cdh	CDP-diacylglycerol pyrophosphatase (Cdh) catalyzes the hydrolysis of CDP-diacylglycerol [Bulawa83, Bulawa84a, Bulawa84]. The enzyme can also catalyze the transfer of the CMP or dCMP moiety from (d)CDP-diacylglycerol to phosphate or a variety of phosphomonoesters [Bulawa83]. The true in vivo role of the enzyme is not known.	Lipid homeostasis
fadR	FadR, Fatty acid degradation Regulon [Overath69], is a multifunctional dual regulator [DiRusso88] that exerts negative control over the fatty acid degradative regulon [Simons80, Simons80a] and acetate metabolism [Maloy81], whereas it is responsible for maximal expression of unsaturated fatty acid biosynthesis [Nunn83]. FadR coordinately regulates fatty acid biosynthesis and fatty acid degradation…	Lipid homeostasis
kdsC	3-deoxy-D-manno-octulosonate 8-phosphate phosphatase (KdsC) is specific for the hydrolysis of 3-deoxy-D-manno-octulosonate 8-phosphate. The product of this reaction, Kdo, is a unique eight-carbon keto sugar that is an integral part of lipopolysaccharide,	Lipid homeostasis
pgm	Phosphoglucomutase is involved in the breakdown of glycogen and metabolism of galactose and maltose	Lipid homeostasis
mdoD	The opgD gene was identified in silico as a paralog of opgG	Outer membrane
mdoG	A mutant of the mdoA locus (mdoG and/or mdoH, now called opgG and opgH) exhibits a defect in the glucosyl transferase system involved in the synthesis of membrane-derived oligosaccharides (MDOs) also known osmoregulated periplasmic glucans (OPGs	Outer membrane
mdoH	A mutant of the mdoA locus (mdoG and/or mdoH, now called opgG and opgH) exhibits a defect in the glucosyl transferase system involved in the synthesis of membrane-derived oligosaccharides (MDOs) also known osmoregulated periplasmic glucans (OPGs	Outer membrane
wzzE	WzzE is responsible for regulating the length of phosphoglyceride-linked Enterobacterial Common Antigen (ECAPG) polysaccharide chains formed from polymerization by WzyE utilizing Lipid III in the periplasm. Typically, ECAPG chain lengths are 1 to 14 repeats long with a modal value of 6 or 7. wzzE mutants display a random, non-modal distribution of ECAPG polysaccharide chain lengths [Barr99]. wzzE…	Outer membrane
ybhC	YbhC is an outer membrane lipoprotein [Molloy00]. Cellular localization studies have shown that YbhC localizes to the cellular poles [Lai04a]. Sequence similarity suggests that it is a member of the Outer Membrane Porin (OPR) Family [Zhai02]. Phylogenetic analysis places YbhC into a distinct subclade of the carbohydrate esterase 8 (CE8) family [Eklof09].	Outer membrane
yhdP	Specific function not known. Implicated in the maintenance of outer membrane permeability through its functional interaction with cyclic enterobacterial common antigen (cyclic ECA). Modulate anterograde PL transport?	Outer membrane
brnQ	probable branched chain amino acid transporter	Unclear connection
dusB	DusB and DusC together account for about half of the 5,6-dihydrouridine modification observed in wild-type cellular tRNA, and DusA accounts for the other half	Unclear connection
frwB	Sequence analysis indicates that an frwB encoded protein has similarity to the IIB domains of the PTS Enzymes II specific for fructose. frwB and frwD are similar to each other and to the IIB domains of the PTS Enzymes II specific for fructose. frwB contains conserved cysteine (cys10) and histidine residues (his16) predicted to be involved in phosphoryl transfer	Unclear connection
ilvM	Acetohydroxyacid synthase II (AHAS II) encoded by ilvG and ilvM catalyzes the biosynthesis of α-aceto-α-hydroxybutyrate and α-acetolactate. AHAS II is not found in E. coli K-12 due to a mutation in ilvG, although it is found in other E. coli strains.	Unclear connection
lon	Lon is an ATP-dependent protease responsible for degradation of misfolded proteins as well as a number of rapidly degraded regulatory proteins. Key regulatory proteins that are Lon substrates include the cell division regulator SulA [Schoemaker84, Higashitani97, Aertsen05], the capsule synthesis regulator RcsA [TorresCabassa87] and possibly TER components involved in blocking septation sites duri…	Unclear connection
ndk	Nucleoside diphosphate kinase catalyzes the reaction in which the terminal phosphate of a nucleoside-triphosphate is transferred to a nucleoside-diphosphate.	Unclear connection
nhaA	NhaA is an Na+:H+ antiporter with a prominent role in sodium ion and alkaline pH homeostasis. NhaA mediates the active uptake of protons in exchange for cytoplasmic Na+ - a crucial mechanism that supports the maintenance of cytoplasmic pH under alkali challenge	Unclear connection
rhlB	RNA helicase B (RhlB) is an ATP-dependent helicase that mediates the unwinding of dsRNA structures. It is a component of the degradosome where it aids 3' to 5' exonucleolytic ssRNA degradation by PNPase, and is required for full degradosome activity	Unclear connection
trxA	Thioredoxins are small electron transfer proteins that contain a cysteine disulfide/dithiol active site with the amino acid sequence motif Cys-X-X-Cys (where X is any amino acid)	Unclear connection
trxB	Thioredoxin reductase is a member of the flavin-containing NADPH:disulfide oxidoreductases (DSOR) family of enzymes	Unclear connection
ubiI	2-octaprenylphenol 6-hydroxylase. UbiI is a component of the Ubi complex metabolon [Hajj19]. UbiI functions in the hydroxylation of the C5 position during the aerobic biosynthesis of ubiquinone-8.	Unclear connection
yqjA	Esterase activity of YqiA was discovered in a high-throughput screen of purified proteins	Unclear connection
dipZ	DsbD is an inner membrane protein which acts within a reductive pathway that maintains the periplasmic disulfide oxidoreductases DsbC and DsbG and the cytochrome c maturation protein CcmG in their catalytically active reduced form. DsbD mediates electron transfer from cytoplasmic thioredoxin to the periplasmic substrate proteins via inter and intra molecular disulfide exchange reactions	Unclear connection
ebgR	EbgR (for "evolved β-galactosidase repressor") negatively regulates genes involved in the evolved β-galactosidase system, which constitutes an alternative for lactose utilization in cells with mutations on the lacZ gene	Unclear connection
obgE	ObgE is an essential member of the Obg family of small GTP-binding proteins [Arigoni98, Kobayashi01a]. A variety of essential cellular processes, including chromosome segregation and ribosome assembly, are affected by ObgE.	Unclear connection
rhoL	The rhoL-rho operon is regulated via attenuation by Rho-dependent terminators within the sequence coding for the RhoL leader peptide	Unclear connection
ybaB	putative nucleoid-associated protein YbaB. YbaB is a widely conserved small protein. Like its ortholog from Borrelia burgdorferi, YbaB binds to DNA derived from the B. burgdorferi erpAB promoter. Binding can not be competed with poly(dI-dC) and is thus sequence- or topology-specific, although YbaB does not appear to bind to the same sequence as the B. burgdorferi protein. The structure of YbaB fa…	Unclear connection
yaeP	No information about this protein was found	Unclear function
ymdF	No information about this protein was found	Unclear function
